# Genome-wide mapping of the *Escherichia coli* PhoB regulon reveals many transcriptionally inert, intragenic binding sites

**DOI:** 10.1101/2023.02.07.527549

**Authors:** Devon Fitzgerald, Anne Stringer, Carol Smith, Pascal Lapierre, Joseph T. Wade

## Abstract

Genome-scale analyses have revealed many transcription factor binding sites within, rather than upstream of genes, raising questions as to the function of these binding sites. Here, we use complementary approaches to map the regulon of the *Escherichia coli* transcription factor PhoB, a response regulator that controls transcription of genes involved in phosphate homeostasis. Strikingly, the majority of PhoB binding sites are located within genes, but these intragenic sites are not associated with detectable transcription regulation and are not evolutionarily conserved. Many intragenic PhoB sites are located in regions bound by H-NS, likely due to shared sequence preferences of PhoB and H-NS. However, these PhoB binding sites are not associated with transcription regulation even in the absence of H-NS. We propose that for many transcription factors, including PhoB, binding sites not associated with promoter sequences are transcriptionally inert, and hence are tolerated as genomic “noise”.

**IMPORTANCE:** Recent studies have revealed large numbers of transcription factor binding sites within the genes of bacteria. The function, if any, of the vast majority of these binding sites has not been investigated. Here, we map the binding of the transcription factor PhoB across the *Escherichia coli* genome, revealing that the majority of PhoB binding sites are within genes. We show that PhoB binding sites within genes are not associated with regulation of the overlapping genes. Indeed, our data suggest that bacteria tolerate the presence of large numbers of non-regulatory, intragenic binding sites for transcription factors, and that these binding sites are not under selective pressure.
