## Supplementary material for "Genome-wide mapping of the *Escherichia coli* PhoB regulon reveals many transcriptionally inert, intragenic binding sites": Table S2

### Sheet: Sheet1
	Oligonucleotide ID	Sequence
	JW7802	GGCTCAGGAAGGTCTGTT
	JW7803	TGATTTTGCCCAGGTAGA
	JW156	AACACGCGATAAAGATGC
	JW157	GGCTTCGTCTGCAAAATA
	JW2973	GTGCAGACCGTGCGCGGTACAGGATATCGTTTTTCAACCCGCTTTGGCGGTGGCGACTAC
	JW2974	ATCATAAGCCCTGCTCTGCGTCCGATGAGCAAGGCGTTAGTTGGGAGCTCACTACTTGTC
	JW6280	TCGCATTAATGATCGCAACCTATTTATTACAACAGGGCAAATCTAGACAGCTGCATGCAT
	JW6281	GTTAAGAAATCATAAGCCCTGCTCTGCGTCCGATGAGCAAGGCGGTGTAGGCTGGAGCTG
	JW6294	CCTATTTATTACAACAGGGCAAATCCGCCTTGCTCATCG
	JW6295	CGATGAGCAAGGCGGATTTGCCCTGTTGTAATAAATAGG
	JW125	AAGCGAAAATCGGCAATA
	JW126	CATGGCCTGCAACATATC
	JW10937	CGCTAACAATAACGTGAAAA
	JW10938	GAAGAACGGACAAAACCA
	JW10939	ACATTGCCCTTTCTTGTG
	JW10940	ATGCAAGGTCGGAAATG
	JW10941	GGGACTTCCTTCGTCTTC
	JW10942	GCCATTTTACGGTAGAGC
	JW10943	AACTTTAGCGCCTGGAAC
	JW10944	GCTCCGGCTTATTGAACT
	JW10945	GCAACTCATTTCCGGTTA
	JW10946	ACGCGATACCTTCAATATG
	JW10947	GGGTCATGTCGTGTTTTT
	JW10948	GTCACTGCGCCCTACTC
	JW10949	TCCCCTTCTCTCTCAACC
	JW10950	CAAGAATATACCGCATGACAC
	JW10951	TACTTCGCCGCCTCTTA
	JW10952	GAGTCGTGAAGGGTGGTT
	JW10953	CAATGGGTCTGGTGAAAG
	JW10954	GCAGTGCAGAGATACCG
	JW10955	GGGCCGTATCCGTCT
	JW10956	TACTCGCCCTGTTCAGC
